# Structural modeling and experimental validation define the MxA-Thogotovirus nucleoprotein interface that drives restriction and escape

**DOI:** 10.64898/2026.08.07.743570

**Authors:** L. América Chi, Megan E. Levy, Rechel A. Geiger, Harmit S. Malik, Jagdish Suresh Patel

**Author notes:** Correspondence to be addressed to: Jagdish Suresh Patel, 875 Perimeter Dr MS 0904, Department of Chemical and Biological Engineering, University of Idaho, Moscow, ID, 83844, USA. These authors contributed equally and are listed alphabetically (L. América Chi, Megan E. Levy).

## Abstract

The human MxA (myxovirus resistance protein A) host restriction factor inhibits orthomyxoviruses, such as Thogotovirus (THOV) and influenza A virus (IAV), by binding to their nucleoproteins. Despite being discovered over six decades ago, how MxA interacts with viral targets remains unclear. Earlier studies using evolutionary analysis and mutagenesis showed that the MxA L4 loop, especially a hydrophobic aromatic amino acid at residue 561, is crucial for binding THOV nucleoprotein (NP) and restricting THOV. Here, we combined previous insights with structure prediction methods, molecular dynamics simulations, and experimental validation to define the human MxA L4 loop binding interface to THOV NP. We also evaluated the stability of MxA L4-NP binding through classical all-atom molecular dynamics simulations. Our model revealed MxA L4 binding to a surface-exposed site on THOV NP, including residues previously linked to viral escape from MxA restriction, even though this information was not used to guide our modeling efforts. This MxA-THOV NP interface is distinct from NP’s RNA-binding or oligomerization surfaces. Our molecular dynamics simulations also agree with earlier data indicating that F561Y enhances MxA binding to THOV NP, whereas F561W reduces it and F561V ablates it entirely. Based on this model, we predicted specific variants in human MxA or THOV NP that could result in increased host restriction or viral escape. We tested these predictions using a viral minireplicon assay to validate our model. Our efforts will guide vital viral surveillance studies and the development of MxA-based antivirals. *(240)*

**Significance Statement:** The interferon-stimulated MxA protein encodes a critical barrier to zoonotic spillover of orthomyxoviruses, restricting infection by binding viral nucleoprotein (NP). Despite being among the best-studied interferon-stimulated genes (ISGs), the specific host-viral interaction surface involved in binding or restriction is poorly understood. We address this hurdle using structural modeling and molecular dynamics simulations to generate a model of the biochemical interactions between MxA and Thogotovirus NP. Our model is consistent with previous work identifying mutations that strengthen or weaken the binding interaction. We validate this model using *in vitro* analysis of predicted mutations at the host-virus interface. Our model provides a framework for additional mutational studies, surveillance of viruses poised for zoonosis, and rational antiviral design. *(115)*
