## Supplementary material for "Structural modeling and experimental validation define the MxA-Thogotovirus nucleoprotein interface that drives restriction and escape": Dataset S1 ad Dataset S2: Dataset_S1.xlsx

### Sheet: Sheet1
Molecule	Site	WT	Mut	DDGbind
MxA L4	533	C	A	0.004
MxA L4	533	C	R	-0.034
MxA L4	533	C	N	0
MxA L4	533	C	D	-0.047
MxA L4	533	C	H	0.004
MxA L4	533	C	E	-0.06
MxA L4	533	C	Q	0
MxA L4	533	C	G	0.004
MxA L4	533	C	I	0.004
MxA L4	533	C	L	0.004
MxA L4	533	C	K	-0.029
MxA L4	533	C	M	0.004
MxA L4	533	C	F	0.053
MxA L4	533	C	P	0.004
MxA L4	533	C	S	0.004
MxA L4	533	C	T	0.004
MxA L4	533	C	W	0.004
MxA L4	533	C	Y	0
MxA L4	533	C	V	0.004
MxA L4	534	Q	A	-0.014
MxA L4	534	Q	R	0.175
MxA L4	534	Q	N	-0.014
MxA L4	534	Q	D	-0.014
MxA L4	534	Q	H	0.012
MxA L4	534	Q	C	-0.014
MxA L4	534	Q	E	-0.815
MxA L4	534	Q	G	-0.034
MxA L4	534	Q	I	-0.033
MxA L4	534	Q	L	0.224
MxA L4	534	Q	K	0.048
MxA L4	534	Q	M	-0.046
MxA L4	534	Q	F	-0.252
MxA L4	534	Q	P	-0.034
MxA L4	534	Q	S	-0.014
MxA L4	534	Q	T	-0.015
MxA L4	534	Q	W	0.008
MxA L4	534	Q	Y	0.023
MxA L4	534	Q	V	0.026
MxA L4	535	D	A	0.194
MxA L4	535	D	R	0.15
MxA L4	535	D	N	0.199
MxA L4	535	D	H	0.095
MxA L4	535	D	C	0.123
MxA L4	535	D	E	-0.019
MxA L4	535	D	Q	0.182
MxA L4	535	D	G	0.119
MxA L4	535	D	I	0.106
MxA L4	535	D	L	0.043
MxA L4	535	D	K	0.083
MxA L4	535	D	M	0.103
MxA L4	535	D	F	0.015
MxA L4	535	D	P	0.135
MxA L4	535	D	S	0.135
MxA L4	535	D	T	0.115
MxA L4	535	D	W	-0.196
MxA L4	535	D	Y	0.01
MxA L4	535	D	V	0.104
MxA L4	536	Q	A	0.866
MxA L4	536	Q	R	0.672
MxA L4	536	Q	N	0.334
MxA L4	536	Q	D	0.578
MxA L4	536	Q	H	0.42
MxA L4	536	Q	C	0.544
MxA L4	536	Q	E	0.699
MxA L4	536	Q	G	1.285
MxA L4	536	Q	I	0.885
MxA L4	536	Q	L	0.812
MxA L4	536	Q	K	0.284
MxA L4	536	Q	M	0.879
MxA L4	536	Q	F	1.006
MxA L4	536	Q	P	0.771
MxA L4	536	Q	S	0.374
MxA L4	536	Q	T	0.87
MxA L4	536	Q	W	0.891
MxA L4	536	Q	Y	0.972
MxA L4	536	Q	V	0.815
MxA L4	537	V	A	0.866
MxA L4	537	V	R	1.447
MxA L4	537	V	N	0.395
MxA L4	537	V	D	0.342
MxA L4	537	V	H	0.925
MxA L4	537	V	C	0.284
MxA L4	537	V	E	0.857
MxA L4	537	V	Q	0.445
MxA L4	537	V	G	0.733
MxA L4	537	V	I	-0.476
MxA L4	537	V	L	-0.904
MxA L4	537	V	K	1.171
MxA L4	537	V	M	0.166
MxA L4	537	V	F	0.657
MxA L4	537	V	P	0.985
MxA L4	537	V	S	0.926
MxA L4	537	V	T	0.486
MxA L4	537	V	W	0.19
MxA L4	537	V	Y	0.79
MxA L4	538	Y	A	0.956
MxA L4	538	Y	R	0.544
MxA L4	538	Y	N	0.64
MxA L4	538	Y	D	1.104
MxA L4	538	Y	H	0.813
MxA L4	538	Y	C	0.983
MxA L4	538	Y	E	1.114
MxA L4	538	Y	Q	0.719
MxA L4	538	Y	G	0.995
MxA L4	538	Y	I	0.447
MxA L4	538	Y	L	-0.114
MxA L4	538	Y	K	0.878
MxA L4	538	Y	M	0.027
MxA L4	538	Y	F	-0.082
MxA L4	538	Y	P	1.11
MxA L4	538	Y	S	1.12
MxA L4	538	Y	T	0.769
MxA L4	538	Y	W	-0.028
MxA L4	538	Y	V	0.596
MxA L4	539	R	A	0.338
MxA L4	539	R	N	0.222
MxA L4	539	R	D	0.387
MxA L4	539	R	H	0.327
MxA L4	539	R	C	0.285
MxA L4	539	R	E	0.283
MxA L4	539	R	Q	0.307
MxA L4	539	R	G	0.262
MxA L4	539	R	I	0.185
MxA L4	539	R	L	0.034
MxA L4	539	R	K	0.022
MxA L4	539	R	M	0.186
MxA L4	539	R	F	0.25
MxA L4	539	R	P	0.43
MxA L4	539	R	S	0.176
MxA L4	539	R	T	0.221
MxA L4	539	R	W	-0.183
MxA L4	539	R	Y	0.262
MxA L4	539	R	V	0.544
MxA L4	540	G	A	3.253
MxA L4	540	G	R	7.627
MxA L4	540	G	N	6.566
MxA L4	540	G	D	7.505
MxA L4	540	G	H	9.08
MxA L4	540	G	C	5.37
MxA L4	540	G	E	8.931
MxA L4	540	G	Q	8.142
MxA L4	540	G	I	10.26
MxA L4	540	G	L	9.072
MxA L4	540	G	K	7.39
MxA L4	540	G	M	6.712
MxA L4	540	G	F	9.573
MxA L4	540	G	P	7.835
MxA L4	540	G	S	5.036
MxA L4	540	G	T	8.16
MxA L4	540	G	W	11.257
MxA L4	540	G	Y	9.588
MxA L4	540	G	V	8.808
MxA L4	541	A	R	-0.08
MxA L4	541	A	N	-0.004
MxA L4	541	A	D	-0.168
MxA L4	541	A	H	0.003
MxA L4	541	A	C	-0.171
MxA L4	541	A	E	-0.314
MxA L4	541	A	Q	-0.087
MxA L4	541	A	G	0.015
MxA L4	541	A	I	-0.185
MxA L4	541	A	L	-0.192
MxA L4	541	A	K	-0.126
MxA L4	541	A	M	-0.2
MxA L4	541	A	F	-0.155
MxA L4	541	A	P	-0.034
MxA L4	541	A	S	0.007
MxA L4	541	A	T	-0.007
MxA L4	541	A	W	-0.211
MxA L4	541	A	Y	-0.093
MxA L4	541	A	V	-0.015
MxA L4	542	L	A	0.337
MxA L4	542	L	R	-0.121
MxA L4	542	L	N	0.433
MxA L4	542	L	D	0.448
MxA L4	542	L	H	0.163
MxA L4	542	L	C	0.371
MxA L4	542	L	E	0.352
MxA L4	542	L	Q	0.064
MxA L4	542	L	G	0.472
MxA L4	542	L	I	0.044
MxA L4	542	L	K	-0.264
MxA L4	542	L	M	0.135
MxA L4	542	L	F	0.135
MxA L4	542	L	P	1.38
MxA L4	542	L	S	0.386
MxA L4	542	L	T	0.589
MxA L4	542	L	W	-0.016
MxA L4	542	L	Y	0.153
MxA L4	542	L	V	0.183
MxA L4	543	Q	A	0.006
MxA L4	543	Q	R	-0.033
MxA L4	543	Q	N	0.012
MxA L4	543	Q	D	0.056
MxA L4	543	Q	H	0.018
MxA L4	543	Q	C	0.01
MxA L4	543	Q	E	0.033
MxA L4	543	Q	G	0
MxA L4	543	Q	I	0.026
MxA L4	543	Q	L	0.109
MxA L4	543	Q	K	0.002
MxA L4	543	Q	M	0.133
MxA L4	543	Q	F	0.01
MxA L4	543	Q	P	-0.039
MxA L4	543	Q	S	0
MxA L4	543	Q	T	0.022
MxA L4	543	Q	W	0.081
MxA L4	543	Q	Y	0.086
MxA L4	543	Q	V	0.019
MxA L4	544	K	A	0.304
MxA L4	544	K	R	-0.367
MxA L4	544	K	N	0.357
MxA L4	544	K	D	0.511
MxA L4	544	K	H	0.222
MxA L4	544	K	C	0.305
MxA L4	544	K	E	0.454
MxA L4	544	K	Q	0.162
MxA L4	544	K	G	0.354
MxA L4	544	K	I	0.387
MxA L4	544	K	L	0.327
MxA L4	544	K	M	0.303
MxA L4	544	K	F	0.296
MxA L4	544	K	P	0.595
MxA L4	544	K	S	0.302
MxA L4	544	K	T	0.33
MxA L4	544	K	W	0.346
MxA L4	544	K	Y	0.312
MxA L4	544	K	V	0.343
MxA L4	545	V	A	-0.002
MxA L4	545	V	R	-0.087
MxA L4	545	V	N	-0.003
MxA L4	545	V	D	0.001
MxA L4	545	V	H	0.001
MxA L4	545	V	C	-0.003
MxA L4	545	V	E	0.002
MxA L4	545	V	Q	-0.001
MxA L4	545	V	G	-0.004
MxA L4	545	V	I	0.011
MxA L4	545	V	L	-0.004
MxA L4	545	V	K	-0.039
MxA L4	545	V	M	-0.004
MxA L4	545	V	F	0.022
MxA L4	545	V	P	0
MxA L4	545	V	S	0
MxA L4	545	V	T	-0.002
MxA L4	545	V	W	-0.004
MxA L4	545	V	Y	0.028
MxA L4	546	R	A	-0.004
MxA L4	546	R	N	-0.002
MxA L4	546	R	D	0.018
MxA L4	546	R	H	-0.078
MxA L4	546	R	C	-0.005
MxA L4	546	R	E	-0.062
MxA L4	546	R	Q	-0.008
MxA L4	546	R	G	-0.009
MxA L4	546	R	I	-0.001
MxA L4	546	R	L	-0.008
MxA L4	546	R	K	-0.005
MxA L4	546	R	M	-0.008
MxA L4	546	R	F	-0.002
MxA L4	546	R	P	-0.006
MxA L4	546	R	S	-0.003
MxA L4	546	R	T	-0.005
MxA L4	546	R	W	-0.005
MxA L4	546	R	Y	-0.007
MxA L4	546	R	V	-0.005
MxA L4	547	E	A	0.018
MxA L4	547	E	R	0.025
MxA L4	547	E	N	0.004
MxA L4	547	E	D	-0.001
MxA L4	547	E	H	0.008
MxA L4	547	E	C	0.018
MxA L4	547	E	Q	0.017
MxA L4	547	E	G	0.016
MxA L4	547	E	I	0.018
MxA L4	547	E	L	0.017
MxA L4	547	E	K	0.022
MxA L4	547	E	M	0.004
MxA L4	547	E	F	0.017
MxA L4	547	E	P	0.006
MxA L4	547	E	S	0.003
MxA L4	547	E	T	0.002
MxA L4	547	E	W	0.03
MxA L4	547	E	Y	0.018
MxA L4	547	E	V	0.018
MxA L4	548	K	A	-0.009
MxA L4	548	K	R	-0.009
MxA L4	548	K	N	-0.007
MxA L4	548	K	D	-0.049
MxA L4	548	K	H	-0.006
MxA L4	548	K	C	-0.009
MxA L4	548	K	E	-0.033
MxA L4	548	K	Q	-0.009
MxA L4	548	K	G	-0.009
MxA L4	548	K	I	-0.007
MxA L4	548	K	L	-0.004
MxA L4	548	K	M	0.003
MxA L4	548	K	F	0.001
MxA L4	548	K	P	-0.009
MxA L4	548	K	S	-0.008
MxA L4	548	K	T	-0.007
MxA L4	548	K	W	0.069
MxA L4	548	K	Y	0.022
MxA L4	548	K	V	-0.009
MxA L4	549	E	A	0.046
MxA L4	549	E	R	0.1
MxA L4	549	E	N	0.064
MxA L4	549	E	D	-0.053
MxA L4	549	E	H	0.046
MxA L4	549	E	C	0.046
MxA L4	549	E	Q	0.046
MxA L4	549	E	G	0.046
MxA L4	549	E	I	0.028
MxA L4	549	E	L	0.086
MxA L4	549	E	K	0.081
MxA L4	549	E	M	0.065
MxA L4	549	E	F	0.044
MxA L4	549	E	P	0.046
MxA L4	549	E	S	0.046
MxA L4	549	E	T	0.046
MxA L4	549	E	W	0.04
MxA L4	549	E	Y	0.044
MxA L4	549	E	V	0.046
MxA L4	550	L	A	0
MxA L4	550	L	R	0.03
MxA L4	550	L	N	0
MxA L4	550	L	D	-0.012
MxA L4	550	L	H	0.002
MxA L4	550	L	C	0
MxA L4	550	L	E	-0.02
MxA L4	550	L	Q	0
MxA L4	550	L	G	-0.065
MxA L4	550	L	I	0
MxA L4	550	L	K	0.019
MxA L4	550	L	M	0
MxA L4	550	L	F	0.008
MxA L4	550	L	P	-0.001
MxA L4	550	L	S	0
MxA L4	550	L	T	0
MxA L4	550	L	W	-0.002
MxA L4	550	L	Y	0.006
MxA L4	550	L	V	0
MxA L4	551	E	A	-0.052
MxA L4	551	E	R	-0.103
MxA L4	551	E	N	0.003
MxA L4	551	E	D	-0.042
MxA L4	551	E	H	-0.041
MxA L4	551	E	C	-0.035
MxA L4	551	E	Q	-0.052
MxA L4	551	E	G	-0.015
MxA L4	551	E	I	-0.074
MxA L4	551	E	L	-0.045
MxA L4	551	E	K	-0.046
MxA L4	551	E	M	-0.043
MxA L4	551	E	F	-0.083
MxA L4	551	E	P	-0.065
MxA L4	551	E	S	-0.043
MxA L4	551	E	T	0.002
MxA L4	551	E	W	0
MxA L4	551	E	Y	-0.017
MxA L4	551	E	V	-0.049
MxA L4	552	E	A	0.039
MxA L4	552	E	R	0.07
MxA L4	552	E	N	0.026
MxA L4	552	E	D	-0.079
MxA L4	552	E	H	0.025
MxA L4	552	E	C	0.026
MxA L4	552	E	Q	0.028
MxA L4	552	E	G	0.034
MxA L4	552	E	I	0.022
MxA L4	552	E	L	0.04
MxA L4	552	E	K	0.044
MxA L4	552	E	M	0.039
MxA L4	552	E	F	0.032
MxA L4	552	E	P	-0.069
MxA L4	552	E	S	0.026
MxA L4	552	E	T	0.048
MxA L4	552	E	W	0.036
MxA L4	552	E	Y	0.033
MxA L4	552	E	V	0.036
MxA L4	553	E	A	0.402
MxA L4	553	E	R	-0.305
MxA L4	553	E	N	0.387
MxA L4	553	E	D	0.557
MxA L4	553	E	H	0.218
MxA L4	553	E	C	0.592
MxA L4	553	E	Q	0.089
MxA L4	553	E	G	-0.441
MxA L4	553	E	I	0.4
MxA L4	553	E	L	-0.303
MxA L4	553	E	K	-0.267
MxA L4	553	E	M	-0.241
MxA L4	553	E	F	0.025
MxA L4	553	E	P	0.381
MxA L4	553	E	S	-0.098
MxA L4	553	E	T	0.104
MxA L4	553	E	W	0.37
MxA L4	553	E	Y	0.631
MxA L4	553	E	V	-0.232
MxA L4	554	K	A	-0.009
MxA L4	554	K	R	-0.169
MxA L4	554	K	N	-0.026
MxA L4	554	K	D	0.003
MxA L4	554	K	H	-0.011
MxA L4	554	K	C	-0.021
MxA L4	554	K	E	-0.011
MxA L4	554	K	Q	-0.003
MxA L4	554	K	G	0.05
MxA L4	554	K	I	-0.352
MxA L4	554	K	L	-0.018
MxA L4	554	K	M	-0.026
MxA L4	554	K	F	0.022
MxA L4	554	K	P	-0.045
MxA L4	554	K	S	-0.008
MxA L4	554	K	T	-0.001
MxA L4	554	K	W	-0.002
MxA L4	554	K	Y	-0.02
MxA L4	554	K	V	-0.034
MxA L4	555	K	A	0.488
MxA L4	555	K	R	-0.062
MxA L4	555	K	N	0.022
MxA L4	555	K	D	-0.145
MxA L4	555	K	H	0.158
MxA L4	555	K	C	0.169
MxA L4	555	K	E	0.039
MxA L4	555	K	Q	0.039
MxA L4	555	K	G	0.39
MxA L4	555	K	I	-0.414
MxA L4	555	K	L	-0.225
MxA L4	555	K	M	0.056
MxA L4	555	K	F	-0.004
MxA L4	555	K	P	-0.08
MxA L4	555	K	S	0.207
MxA L4	555	K	T	0.275
MxA L4	555	K	W	0.01
MxA L4	555	K	Y	0
MxA L4	555	K	V	-0.255
MxA L4	556	K	A	0.653
MxA L4	556	K	R	-0.44
MxA L4	556	K	N	-0.051
MxA L4	556	K	D	0.764
MxA L4	556	K	H	0.358
MxA L4	556	K	C	0.374
MxA L4	556	K	E	0.633
MxA L4	556	K	Q	0.282
MxA L4	556	K	G	0.671
MxA L4	556	K	I	0.213
MxA L4	556	K	L	0.239
MxA L4	556	K	M	0.128
MxA L4	556	K	F	-0.084
MxA L4	556	K	P	0.52
MxA L4	556	K	S	0.694
MxA L4	556	K	T	0.653
MxA L4	556	K	W	-0.037
MxA L4	556	K	Y	-0.603
MxA L4	556	K	V	0.332
MxA L4	557	K	A	1.181
MxA L4	557	K	R	-0.531
MxA L4	557	K	N	-0.015
MxA L4	557	K	D	0.78
MxA L4	557	K	H	0.049
MxA L4	557	K	C	0.737
MxA L4	557	K	E	1.199
MxA L4	557	K	Q	0.612
MxA L4	557	K	G	1.38
MxA L4	557	K	I	0.418
MxA L4	557	K	L	0.247
MxA L4	557	K	M	0.275
MxA L4	557	K	F	-0.048
MxA L4	557	K	P	0.408
MxA L4	557	K	S	1.11
MxA L4	557	K	T	0.786
MxA L4	557	K	W	-0.328
MxA L4	557	K	Y	0.331
MxA L4	557	K	V	0.708
MxA L4	558	S	A	0.557
MxA L4	558	S	R	-0.377
MxA L4	558	S	N	0.293
MxA L4	558	S	D	0.316
MxA L4	558	S	H	0.357
MxA L4	558	S	C	-0.029
MxA L4	558	S	E	0.849
MxA L4	558	S	Q	0.456
MxA L4	558	S	G	0.56
MxA L4	558	S	I	0.456
MxA L4	558	S	L	0.499
MxA L4	558	S	K	-0.091
MxA L4	558	S	M	0.416
MxA L4	558	S	F	0.011
MxA L4	558	S	P	0.549
MxA L4	558	S	T	0.099
MxA L4	558	S	W	0.198
MxA L4	558	S	Y	0.134
MxA L4	558	S	V	0.473
MxA L4	559	W	A	3.549
MxA L4	559	W	R	2.564
MxA L4	559	W	N	2.529
MxA L4	559	W	D	2.546
MxA L4	559	W	H	2.901
MxA L4	559	W	C	3.36
MxA L4	559	W	E	2.721
MxA L4	559	W	Q	2.724
MxA L4	559	W	G	3.405
MxA L4	559	W	I	2.499
MxA L4	559	W	L	2.798
MxA L4	559	W	K	3.211
MxA L4	559	W	M	1.914
MxA L4	559	W	F	1.926
MxA L4	559	W	P	3.433
MxA L4	559	W	S	3.56
MxA L4	559	W	T	2.663
MxA L4	559	W	Y	2.598
MxA L4	559	W	V	3.087
MxA L4	560	D	A	1.527
MxA L4	560	D	R	0.497
MxA L4	560	D	N	0.433
MxA L4	560	D	H	1.385
MxA L4	560	D	C	0.277
MxA L4	560	D	E	0.432
MxA L4	560	D	Q	0.309
MxA L4	560	D	G	0.909
MxA L4	560	D	I	0.48
MxA L4	560	D	L	0.323
MxA L4	560	D	K	0.262
MxA L4	560	D	M	0.381
MxA L4	560	D	F	0.267
MxA L4	560	D	P	0.596
MxA L4	560	D	S	0.984
MxA L4	560	D	T	0.386
MxA L4	560	D	W	-0.219
MxA L4	560	D	Y	0.262
MxA L4	560	D	V	0.607
MxA L4	561	F	A	2.487
MxA L4	561	F	R	1.483
MxA L4	561	F	N	2.279
MxA L4	561	F	D	3.069
MxA L4	561	F	H	1.735
MxA L4	561	F	C	2.489
MxA L4	561	F	E	3.815
MxA L4	561	F	Q	1.378
MxA L4	561	F	G	3.207
MxA L4	561	F	I	2.059
MxA L4	561	F	L	0.621
MxA L4	561	F	K	1.907
MxA L4	561	F	M	0.774
MxA L4	561	F	P	2.498
MxA L4	561	F	S	3.506
MxA L4	561	F	T	3.33
MxA L4	561	F	W	-0.692
MxA L4	561	F	Y	0.561
MxA L4	561	F	V	2.211
MxA L4	562	G	A	1.55
MxA L4	562	G	R	7.63
MxA L4	562	G	N	5.007
MxA L4	562	G	D	5.989
MxA L4	562	G	H	10.251
MxA L4	562	G	C	3.16
MxA L4	562	G	E	6.164
MxA L4	562	G	Q	5.44
MxA L4	562	G	I	7.17
MxA L4	562	G	L	5.743
MxA L4	562	G	K	5.531
MxA L4	562	G	M	4.45
MxA L4	562	G	F	8.612
MxA L4	562	G	P	2.769
MxA L4	562	G	S	2.028
MxA L4	562	G	T	5.647
MxA L4	562	G	W	12.527
MxA L4	562	G	Y	6.836
MxA L4	562	G	V	6.921
MxA L4	563	A	R	-0.296
MxA L4	563	A	N	-0.183
MxA L4	563	A	D	-0.17
MxA L4	563	A	H	-0.161
MxA L4	563	A	C	-0.108
MxA L4	563	A	E	0.099
MxA L4	563	A	Q	-0.243
MxA L4	563	A	G	0.125
MxA L4	563	A	I	-0.055
MxA L4	563	A	L	-0.075
MxA L4	563	A	K	-0.331
MxA L4	563	A	M	-0.448
MxA L4	563	A	F	-0.169
MxA L4	563	A	P	0.874
MxA L4	563	A	S	-0.139
MxA L4	563	A	T	-0.101
MxA L4	563	A	W	-0.227
MxA L4	563	A	Y	-0.071
MxA L4	563	A	V	-0.036
MxA L4	564	F	A	0.966
MxA L4	564	F	R	0.648
MxA L4	564	F	N	0.828
MxA L4	564	F	D	1.059
MxA L4	564	F	H	0.517
MxA L4	564	F	C	1.016
MxA L4	564	F	E	0.92
MxA L4	564	F	Q	0.875
MxA L4	564	F	G	1.477
MxA L4	564	F	I	1.23
MxA L4	564	F	L	0.324
MxA L4	564	F	K	0.412
MxA L4	564	F	M	0.105
MxA L4	564	F	P	1.269
MxA L4	564	F	S	1.178
MxA L4	564	F	T	1.356
MxA L4	564	F	W	0.196
MxA L4	564	F	Y	0.253
MxA L4	564	F	V	0.926
MxA L4	565	Q	A	0.872
MxA L4	565	Q	R	-0.241
MxA L4	565	Q	N	0.428
MxA L4	565	Q	D	0.605
MxA L4	565	Q	H	0.963
MxA L4	565	Q	C	0.568
MxA L4	565	Q	E	0.187
MxA L4	565	Q	G	0.944
MxA L4	565	Q	I	0.274
MxA L4	565	Q	L	0.036
MxA L4	565	Q	K	0.383
MxA L4	565	Q	M	0.107
MxA L4	565	Q	F	0.43
MxA L4	565	Q	P	0.628
MxA L4	565	Q	S	0.893
MxA L4	565	Q	T	0.571
MxA L4	565	Q	W	0.062
MxA L4	565	Q	Y	0.633
MxA L4	565	Q	V	0.544
MxA L4	566	S	A	-0.087
MxA L4	566	S	R	0.477
MxA L4	566	S	N	0.217
MxA L4	566	S	D	0.74
MxA L4	566	S	H	0.974
MxA L4	566	S	C	0.339
MxA L4	566	S	E	0.882
MxA L4	566	S	Q	1.751
MxA L4	566	S	G	0.47
MxA L4	566	S	I	1.367
MxA L4	566	S	L	-0.171
MxA L4	566	S	K	-0.351
MxA L4	566	S	M	0.232
MxA L4	566	S	F	0.723
MxA L4	566	S	P	-0.512
MxA L4	566	S	T	-0.352
MxA L4	566	S	W	1.986
MxA L4	566	S	Y	-0.062
MxA L4	566	S	V	0.635
MxA L4	567	S	A	0.259
MxA L4	567	S	R	-1.15
MxA L4	567	S	N	0.129
MxA L4	567	S	D	0.151
MxA L4	567	S	H	0.1
MxA L4	567	S	C	0.199
MxA L4	567	S	E	-0.005
MxA L4	567	S	Q	-0.045
MxA L4	567	S	G	0.219
MxA L4	567	S	I	0.064
MxA L4	567	S	L	0.051
MxA L4	567	S	K	-0.292
MxA L4	567	S	M	-0.084
MxA L4	567	S	F	-0.062
MxA L4	567	S	P	0.048
MxA L4	567	S	T	-0.075
MxA L4	567	S	W	-0.723
MxA L4	567	S	Y	0
MxA L4	567	S	V	0.174
MxA L4	568	S	A	-0.483
MxA L4	568	S	R	-0.932
MxA L4	568	S	N	-0.579
MxA L4	568	S	D	-0.6
MxA L4	568	S	H	-0.695
MxA L4	568	S	C	-0.533
MxA L4	568	S	E	-0.621
MxA L4	568	S	Q	-0.768
MxA L4	568	S	G	-0.349
MxA L4	568	S	I	-0.682
MxA L4	568	S	L	-0.666
MxA L4	568	S	K	-0.748
MxA L4	568	S	M	-0.666
MxA L4	568	S	F	-0.749
MxA L4	568	S	P	-0.761
MxA L4	568	S	T	-0.175
MxA L4	568	S	W	-0.842
MxA L4	568	S	Y	-0.728
MxA L4	568	S	V	-0.581
MxA L4	569	A	R	-0.326
MxA L4	569	A	N	-0.08
MxA L4	569	A	D	-0.174
MxA L4	569	A	H	0.02
MxA L4	569	A	C	-0.087
MxA L4	569	A	E	-0.433
MxA L4	569	A	Q	-0.683
MxA L4	569	A	G	-0.005
MxA L4	569	A	I	-0.336
MxA L4	569	A	L	-0.436
MxA L4	569	A	K	-0.383
MxA L4	569	A	M	-0.558
MxA L4	569	A	F	-0.284
MxA L4	569	A	P	-0.224
MxA L4	569	A	S	-0.118
MxA L4	569	A	T	-0.086
MxA L4	569	A	W	-0.25
MxA L4	569	A	Y	-0.225
MxA L4	569	A	V	-0.164
MxA L4	570	T	A	0.195
MxA L4	570	T	R	-0.639
MxA L4	570	T	N	0.052
MxA L4	570	T	D	0.028
MxA L4	570	T	H	-0.101
MxA L4	570	T	C	0.02
MxA L4	570	T	E	0.012
MxA L4	570	T	Q	-0.565
MxA L4	570	T	G	-0.001
MxA L4	570	T	I	-0.145
MxA L4	570	T	L	-0.403
MxA L4	570	T	K	-0.226
MxA L4	570	T	M	-0.136
MxA L4	570	T	F	-0.33
MxA L4	570	T	P	-0.875
MxA L4	570	T	S	0.27
MxA L4	570	T	W	-0.225
MxA L4	570	T	Y	-0.261
MxA L4	570	T	V	0.027
MxA L4	571	D	A	0.005
MxA L4	571	D	R	-0.231
MxA L4	571	D	N	-0.115
MxA L4	571	D	H	0.002
MxA L4	571	D	C	0.009
MxA L4	571	D	E	-0.003
MxA L4	571	D	Q	-0.178
MxA L4	571	D	G	0.012
MxA L4	571	D	I	0.002
MxA L4	571	D	L	-0.02
MxA L4	571	D	K	-0.145
MxA L4	571	D	M	0.009
MxA L4	571	D	F	-0.07
MxA L4	571	D	P	-0.056
MxA L4	571	D	S	-0.092
MxA L4	571	D	T	0.007
MxA L4	571	D	W	-0.09
MxA L4	571	D	Y	0.025
MxA L4	571	D	V	0
MxA L4	572	S	A	0.002
MxA L4	572	S	R	-0.244
MxA L4	572	S	N	-0.004
MxA L4	572	S	D	-0.054
MxA L4	572	S	H	-0.069
MxA L4	572	S	C	-0.004
MxA L4	572	S	E	-0.092
MxA L4	572	S	Q	-0.007
MxA L4	572	S	G	0.002
MxA L4	572	S	I	-0.011
MxA L4	572	S	L	-0.001
MxA L4	572	S	K	0.001
MxA L4	572	S	M	-0.083
MxA L4	572	S	F	-0.083
MxA L4	572	S	P	-0.001
MxA L4	572	S	T	-0.001
MxA L4	572	S	W	-0.118
MxA L4	572	S	Y	-0.077
MxA L4	572	S	V	0.002
