## Supplementary material for "Structural modeling and experimental validation define the MxA-Thogotovirus nucleoprotein interface that drives restriction and escape": Dataset S1 ad Dataset S2: Dataset_S2.xlsx

### Sheet: Sheet1
Molecule	Site	WT	Mut	DDGfold	DDGbind
THOV NP	280	M	A	3.813	-0.064
THOV NP	280	M	R	5.848	-0.164
THOV NP	280	M	N	3.397	-0.068
THOV NP	280	M	D	4.835	-0.051
THOV NP	280	M	H	5.653	0.005
THOV NP	280	M	C	3.586	-0.061
THOV NP	280	M	E	3.88	-0.128
THOV NP	280	M	Q	2.653	-0.134
THOV NP	280	M	G	5.465	-0.055
THOV NP	280	M	I	1.838	0.04
THOV NP	280	M	L	-0.542	-0.055
THOV NP	280	M	K	2.991	-0.109
THOV NP	280	M	F	4.345	-0.054
THOV NP	280	M	P	6.966	-0.056
THOV NP	280	M	S	4.48	-0.052
THOV NP	280	M	T	4.242	0.003
THOV NP	280	M	W	7.589	0.001
THOV NP	280	M	Y	6.711	0.017
THOV NP	280	M	V	2.923	-0.024
THOV NP	281	E	A	0.089	0.039
THOV NP	281	E	R	-0.034	0.042
THOV NP	281	E	N	0.916	0.02
THOV NP	281	E	D	0.729	0.036
THOV NP	281	E	H	0.693	0.009
THOV NP	281	E	C	0.784	-0.016
THOV NP	281	E	Q	-0.356	0.033
THOV NP	281	E	G	1.092	0.013
THOV NP	281	E	I	-0.37	-0.052
THOV NP	281	E	L	-1.104	-0.072
THOV NP	281	E	K	0.128	0.049
THOV NP	281	E	M	-0.68	-0.021
THOV NP	281	E	F	-0.523	0.047
THOV NP	281	E	P	3.326	-0.05
THOV NP	281	E	S	0.444	0.057
THOV NP	281	E	T	0.947	0.045
THOV NP	281	E	W	0.103	0.081
THOV NP	281	E	Y	-0.377	0.052
THOV NP	281	E	V	0.09	0.032
THOV NP	283	I	A	2.582	0.005
THOV NP	283	I	R	4.703	0.007
THOV NP	283	I	N	3.277	0.007
THOV NP	283	I	D	4.28	0.002
THOV NP	283	I	H	4.566	-0.068
THOV NP	283	I	C	2.727	0.006
THOV NP	283	I	E	4.554	0.005
THOV NP	283	I	Q	3.208	0.007
THOV NP	283	I	G	4.152	-0.013
THOV NP	283	I	L	0.172	0.01
THOV NP	283	I	K	3.674	0.005
THOV NP	283	I	M	0.599	0.003
THOV NP	283	I	F	4.166	-0.001
THOV NP	283	I	P	5.37	0.041
THOV NP	283	I	S	3.426	0.005
THOV NP	283	I	T	2.395	0.007
THOV NP	283	I	W	10.532	-0.007
THOV NP	283	I	Y	7.066	-0.006
THOV NP	283	I	V	0.81	0
THOV NP	284	S	A	-1.12	0.216
THOV NP	284	S	R	1.325	0.852
THOV NP	284	S	N	0.903	0.854
THOV NP	284	S	D	1.707	0.869
THOV NP	284	S	H	4.086	2.08
THOV NP	284	S	C	0.226	-0.05
THOV NP	284	S	E	2.217	0.652
THOV NP	284	S	Q	2.224	1.338
THOV NP	284	S	G	-0.143	0.239
THOV NP	284	S	I	3.906	0.198
THOV NP	284	S	L	4.812	0.926
THOV NP	284	S	K	1.877	1.369
THOV NP	284	S	M	0.992	0.512
THOV NP	284	S	F	2.783	0.567
THOV NP	284	S	P	2.182	0.196
THOV NP	284	S	T	0.907	0.011
THOV NP	284	S	W	4.332	1.217
THOV NP	284	S	Y	2.287	1.293
THOV NP	284	S	V	1.511	0.678
THOV NP	285	N	A	0.35	-0.007
THOV NP	285	N	R	-0.447	-0.021
THOV NP	285	N	D	0.288	-0.031
THOV NP	285	N	H	0.333	0.096
THOV NP	285	N	C	0.377	0.003
THOV NP	285	N	E	0.194	-0.025
THOV NP	285	N	Q	0.302	-0.011
THOV NP	285	N	G	0.193	-0.01
THOV NP	285	N	I	0.666	-0.087
THOV NP	285	N	L	0.171	-0.084
THOV NP	285	N	K	-0.446	-0.012
THOV NP	285	N	M	-0.182	-0.153
THOV NP	285	N	F	-0.205	-0.124
THOV NP	285	N	P	3.585	0.092
THOV NP	285	N	S	-0.266	-0.009
THOV NP	285	N	T	0.785	0.016
THOV NP	285	N	W	-0.206	-0.312
THOV NP	285	N	Y	-0.243	-0.068
THOV NP	285	N	V	1.1	-0.022
THOV NP	286	K	A	0.579	0
THOV NP	286	K	R	0.324	0.001
THOV NP	286	K	N	0.601	0.002
THOV NP	286	K	D	1.159	0.01
THOV NP	286	K	H	1.133	0.002
THOV NP	286	K	C	0.691	0
THOV NP	286	K	E	0.52	0
THOV NP	286	K	Q	0.119	-0.002
THOV NP	286	K	G	1.155	0.004
THOV NP	286	K	I	0.41	-0.004
THOV NP	286	K	L	-0.275	-0.002
THOV NP	286	K	M	-0.163	-0.001
THOV NP	286	K	F	-0.501	-0.002
THOV NP	286	K	P	2.926	0.017
THOV NP	286	K	S	-0.024	-0.001
THOV NP	286	K	T	0.908	-0.003
THOV NP	286	K	W	-0.608	0.002
THOV NP	286	K	Y	0.039	0.002
THOV NP	286	K	V	1.282	-0.005
THOV NP	287	K	A	0.185	1.157
THOV NP	287	K	R	-1.086	0.1
THOV NP	287	K	N	-0.71	0.485
THOV NP	287	K	D	0.471	0.984
THOV NP	287	K	H	-0.443	0.327
THOV NP	287	K	C	0.819	0.398
THOV NP	287	K	E	-0.117	0.945
THOV NP	287	K	Q	-0.847	0.061
THOV NP	287	K	G	-1.143	1.012
THOV NP	287	K	I	2.276	-0.091
THOV NP	287	K	L	-0.062	-0.15
THOV NP	287	K	M	-0.4	-0.062
THOV NP	287	K	F	-0.432	0.428
THOV NP	287	K	P	4.866	0.107
THOV NP	287	K	S	0.304	0.696
THOV NP	287	K	T	1.289	1.129
THOV NP	287	K	W	-0.317	0.044
THOV NP	287	K	Y	-0.386	0.494
THOV NP	287	K	V	1.861	0.106
THOV NP	288	T	A	-0.476	0
THOV NP	288	T	R	-0.87	-0.055
THOV NP	288	T	N	-0.929	0.006
THOV NP	288	T	D	-1.096	0.014
THOV NP	288	T	H	-0.472	0.002
THOV NP	288	T	C	-0.682	0.005
THOV NP	288	T	E	-0.899	0.017
THOV NP	288	T	Q	-0.774	0.004
THOV NP	288	T	G	-0.614	0.065
THOV NP	288	T	I	-0.633	-0.001
THOV NP	288	T	L	-0.716	0.007
THOV NP	288	T	K	-0.799	-0.024
THOV NP	288	T	M	-0.939	-0.002
THOV NP	288	T	F	-0.385	-0.003
THOV NP	288	T	P	0.941	-0.013
THOV NP	288	T	S	-0.255	0.002
THOV NP	288	T	W	-0.198	-0.279
THOV NP	288	T	Y	-0.381	-0.022
THOV NP	288	T	V	-0.658	-0.003
THOV NP	289	L	A	3.071	0.089
THOV NP	289	L	R	5.896	0.019
THOV NP	289	L	N	3.204	-0.001
THOV NP	289	L	D	3.193	-0.066
THOV NP	289	L	H	3.614	0.003
THOV NP	289	L	C	2.675	-0.007
THOV NP	289	L	E	3.49	-0.002
THOV NP	289	L	Q	2.882	0.004
THOV NP	289	L	G	3.67	0.014
THOV NP	289	L	I	1.513	0.011
THOV NP	289	L	K	3.439	0.012
THOV NP	289	L	M	-0.075	0.011
THOV NP	289	L	F	3.96	-0.008
THOV NP	289	L	P	2.716	0.067
THOV NP	289	L	S	4.262	-0.056
THOV NP	289	L	T	2.969	0.011
THOV NP	289	L	W	7.366	0.005
THOV NP	289	L	Y	9.079	-0.016
THOV NP	289	L	V	1.008	0.02
THOV NP	290	R	A	1.972	0.82
THOV NP	290	R	N	2.239	0.953
THOV NP	290	R	D	2.182	1.102
THOV NP	290	R	H	2.089	1.058
THOV NP	290	R	C	2.015	0.589
THOV NP	290	R	E	2.242	0.942
THOV NP	290	R	Q	1.599	0.833
THOV NP	290	R	G	3.621	0.896
THOV NP	290	R	I	1.112	0.864
THOV NP	290	R	L	0.124	0.806
THOV NP	290	R	K	1.174	0.23
THOV NP	290	R	M	0.885	0.776
THOV NP	290	R	F	0.713	0.199
THOV NP	290	R	P	5.707	0.796
THOV NP	290	R	S	3.123	0.335
THOV NP	290	R	T	3.791	0.863
THOV NP	290	R	W	1.194	0.597
THOV NP	290	R	Y	0.677	0.434
THOV NP	290	R	V	1.111	0.622
THOV NP	291	V	A	2.369	0.1
THOV NP	291	V	R	3.161	0.045
THOV NP	291	V	N	2.27	0.043
THOV NP	291	V	D	4.056	0.103
THOV NP	291	V	H	5.441	-0.007
THOV NP	291	V	C	1.835	0.056
THOV NP	291	V	E	2.876	-0.066
THOV NP	291	V	Q	2.484	-0.062
THOV NP	291	V	G	3.666	0.137
THOV NP	291	V	I	-1.136	-0.106
THOV NP	291	V	L	-0.842	-0.043
THOV NP	291	V	K	3.446	-0.087
THOV NP	291	V	M	0.276	-0.134
THOV NP	291	V	F	3.549	0.008
THOV NP	291	V	P	3.105	0.455
THOV NP	291	V	S	3.164	0.094
THOV NP	291	V	T	2.198	0.007
THOV NP	291	V	W	12.226	0.164
THOV NP	291	V	Y	6.462	0.056
THOV NP	293	G	A	3.294	0.029
THOV NP	293	G	R	17.706	0.203
THOV NP	293	G	N	8.224	0.056
THOV NP	293	G	D	9.09	0.16
THOV NP	293	G	H	30.446	1.52
THOV NP	293	G	C	6.177	0.099
THOV NP	293	G	E	12.031	0.339
THOV NP	293	G	Q	10.439	0.228
THOV NP	293	G	I	10.495	0.399
THOV NP	293	G	L	8.128	0.319
THOV NP	293	G	K	14.588	0.656
THOV NP	293	G	M	10.211	0.363
THOV NP	293	G	F	20.301	0.895
THOV NP	293	G	P	12.299	0.17
THOV NP	293	G	S	5.803	0.043
THOV NP	293	G	T	9.099	0.234
THOV NP	293	G	W	30.519	0.204
THOV NP	293	G	Y	24.897	1.279
THOV NP	293	G	V	9.175	0.331
THOV NP	295	D	A	0.451	0.581
THOV NP	295	D	R	-0.102	0.692
THOV NP	295	D	N	0.521	0.104
THOV NP	295	D	H	0.762	0.788
THOV NP	295	D	C	0.648	0.399
THOV NP	295	D	E	-0.26	0.138
THOV NP	295	D	Q	0.319	0.549
THOV NP	295	D	G	0.872	0.727
THOV NP	295	D	I	0.749	0.126
THOV NP	295	D	L	0.539	0.575
THOV NP	295	D	K	0.679	0.224
THOV NP	295	D	M	0.573	-0.137
THOV NP	295	D	F	0.322	0.022
THOV NP	295	D	P	2.092	1.02
THOV NP	295	D	S	0.146	0.508
THOV NP	295	D	T	0.768	0.411
THOV NP	295	D	W	0.492	-0.181
THOV NP	295	D	Y	0.404	0.19
THOV NP	295	D	V	0.777	0.374
THOV NP	296	E	A	0.224	0.124
THOV NP	296	E	R	-0.342	-1.087
THOV NP	296	E	N	0.057	0.167
THOV NP	296	E	D	0.382	-0.251
THOV NP	296	E	H	0.45	0.162
THOV NP	296	E	C	0.641	0.301
THOV NP	296	E	Q	-0.093	0.197
THOV NP	296	E	G	0.543	0.262
THOV NP	296	E	I	0.257	0.097
THOV NP	296	E	L	-0.065	-0.093
THOV NP	296	E	K	-0.512	-0.032
THOV NP	296	E	M	0.42	-0.11
THOV NP	296	E	F	0.242	0.159
THOV NP	296	E	P	0.221	0.514
THOV NP	296	E	S	0.395	0.556
THOV NP	296	E	T	0.694	0.311
THOV NP	296	E	W	0.22	0.092
THOV NP	296	E	Y	0.308	0.327
THOV NP	296	E	V	0.64	0.302
THOV NP	297	K	A	0.539	0.253
THOV NP	297	K	R	0.102	0.059
THOV NP	297	K	N	0.006	-0.08
THOV NP	297	K	D	0.299	0.324
THOV NP	297	K	H	0.362	-0.052
THOV NP	297	K	C	0.331	0.148
THOV NP	297	K	E	0.324	-0.277
THOV NP	297	K	Q	0.345	-0.314
THOV NP	297	K	G	0.255	0.589
THOV NP	297	K	I	0.426	0.328
THOV NP	297	K	L	0.395	-0.242
THOV NP	297	K	M	0.29	-0.214
THOV NP	297	K	F	0.337	-0.013
THOV NP	297	K	P	0.456	-0.092
THOV NP	297	K	S	0.409	0.518
THOV NP	297	K	T	1.072	0.148
THOV NP	297	K	W	-0.424	-0.675
THOV NP	297	K	Y	0.241	-0.166
THOV NP	297	K	V	0.851	0.039
THOV NP	298	W	A	3.615	1.325
THOV NP	298	W	R	3.238	0.482
THOV NP	298	W	N	2.587	1.018
THOV NP	298	W	D	3.162	1.12
THOV NP	298	W	H	3.222	0.181
THOV NP	298	W	C	3.175	1.033
THOV NP	298	W	E	3.209	1.019
THOV NP	298	W	Q	2.974	0.844
THOV NP	298	W	G	4.277	0.982
THOV NP	298	W	I	2.305	0.707
THOV NP	298	W	L	0.936	0.573
THOV NP	298	W	K	3.203	1.139
THOV NP	298	W	M	1.087	0.887
THOV NP	298	W	F	2.326	1.782
THOV NP	298	W	P	5.454	1.004
THOV NP	298	W	S	3.662	1.32
THOV NP	298	W	T	2.74	1.05
THOV NP	298	W	Y	1.264	3.81
THOV NP	298	W	V	2.517	0.923
THOV NP	299	I	A	1.086	0.859
THOV NP	299	I	R	0.525	-0.047
THOV NP	299	I	N	0.752	0.356
THOV NP	299	I	D	0.824	1.385
THOV NP	299	I	H	1.317	0.148
THOV NP	299	I	C	1.411	0.644
THOV NP	299	I	E	1.183	0.664
THOV NP	299	I	Q	1.006	0.488
THOV NP	299	I	G	1.752	1.077
THOV NP	299	I	L	-0.081	0.031
THOV NP	299	I	K	0.847	0.043
THOV NP	299	I	M	0.305	0.113
THOV NP	299	I	F	1.391	0.742
THOV NP	299	I	P	3.245	0.972
THOV NP	299	I	S	0.855	0.975
THOV NP	299	I	T	0.95	0.454
THOV NP	299	I	W	1.201	0.681
THOV NP	299	I	Y	1.217	2.278
THOV NP	299	I	V	1.273	0.18
THOV NP	300	S	A	0.072	0.255
THOV NP	300	S	R	-0.098	-2.393
THOV NP	300	S	N	0.24	-0.726
THOV NP	300	S	D	-0.345	1.094
THOV NP	300	S	H	0.496	-0.268
THOV NP	300	S	C	0.315	0.207
THOV NP	300	S	E	-0.343	0.798
THOV NP	300	S	Q	-0.076	-0.254
THOV NP	300	S	G	0.396	0.883
THOV NP	300	S	I	-0.285	-0.264
THOV NP	300	S	L	-0.403	-0.105
THOV NP	300	S	K	-0.063	-0.522
THOV NP	300	S	M	-0.314	0.053
THOV NP	300	S	F	-0.163	0.241
THOV NP	300	S	P	-0.674	0.318
THOV NP	300	S	T	-0.052	-0.345
THOV NP	300	S	W	0.212	0.517
THOV NP	300	S	Y	0.278	0.242
THOV NP	300	S	V	0.15	-0.239
THOV NP	301	F	A	3.682	-0.074
THOV NP	301	F	R	6.301	-0.04
THOV NP	301	F	N	4.133	-0.001
THOV NP	301	F	D	4.804	0.104
THOV NP	301	F	H	2.973	0.047
THOV NP	301	F	C	3.652	0.05
THOV NP	301	F	E	3.868	0.029
THOV NP	301	F	Q	3.1	-0.039
THOV NP	301	F	G	5.076	0.095
THOV NP	301	F	I	2.702	-0.002
THOV NP	301	F	L	0.707	0.013
THOV NP	301	F	K	4.014	-0.015
THOV NP	301	F	M	0.716	-0.023
THOV NP	301	F	P	2.966	-0.054
THOV NP	301	F	S	4.4	-0.038
THOV NP	301	F	T	3.681	-0.008
THOV NP	301	F	W	0.52	0.073
THOV NP	301	F	Y	1.232	0.002
THOV NP	301	F	V	3.48	-0.15
THOV NP	302	M	A	2.58	-0.027
THOV NP	302	M	R	0.943	-0.008
THOV NP	302	M	N	2.439	0.036
THOV NP	302	M	D	3.705	0.052
THOV NP	302	M	H	1.382	0.051
THOV NP	302	M	C	2.823	0.005
THOV NP	302	M	E	2.666	0.058
THOV NP	302	M	Q	1.756	0.005
THOV NP	302	M	G	4.153	0.063
THOV NP	302	M	I	0.953	0.004
THOV NP	302	M	L	0.304	-0.003
THOV NP	302	M	K	1.393	-0.006
THOV NP	302	M	F	0.176	0.022
THOV NP	302	M	P	5.382	-0.04
THOV NP	302	M	S	3.364	-0.143
THOV NP	302	M	T	2.496	-0.147
THOV NP	302	M	W	1.405	0.009
THOV NP	302	M	Y	0.829	0
THOV NP	302	M	V	1.887	-0.014
THOV NP	303	N	A	-0.045	0.687
THOV NP	303	N	R	0.223	3.271
THOV NP	303	N	D	0.484	0.394
THOV NP	303	N	H	0.954	1.119
THOV NP	303	N	C	0.269	0.291
THOV NP	303	N	E	1.285	0.053
THOV NP	303	N	Q	0.431	0.455
THOV NP	303	N	G	0.587	1.222
THOV NP	303	N	I	-1.099	0.036
THOV NP	303	N	L	-1.386	0.077
THOV NP	303	N	K	0.437	0.353
THOV NP	303	N	M	-1.145	0.622
THOV NP	303	N	F	1.137	2.102
THOV NP	303	N	P	1.006	1.02
THOV NP	303	N	S	0.139	0.644
THOV NP	303	N	T	-0.479	1.024
THOV NP	303	N	W	2.357	8.775
THOV NP	303	N	Y	2.367	5.178
THOV NP	303	N	V	-0.241	-0.319
THOV NP	304	Q	A	2.38	0.188
THOV NP	304	Q	R	3.15	-0.712
THOV NP	304	Q	N	3.551	-0.473
THOV NP	304	Q	D	4.697	-0.097
THOV NP	304	Q	H	4.83	1.092
THOV NP	304	Q	C	2.185	-0.136
THOV NP	304	Q	E	2.12	-0.081
THOV NP	304	Q	G	3.527	0.314
THOV NP	304	Q	I	2.11	-0.337
THOV NP	304	Q	L	1.834	0.059
THOV NP	304	Q	K	2.327	-0.209
THOV NP	304	Q	M	1.485	-0.175
THOV NP	304	Q	F	4.194	1.372
THOV NP	304	Q	P	4.032	0.912
THOV NP	304	Q	S	2.928	0.128
THOV NP	304	Q	T	3.395	0.243
THOV NP	304	Q	W	5.238	2.027
THOV NP	304	Q	Y	9.06	1.473
THOV NP	304	Q	V	2.128	-0.307
THOV NP	305	I	A	2.681	0.008
THOV NP	305	I	R	4.508	0.002
THOV NP	305	I	N	2.7	-0.015
THOV NP	305	I	D	4.562	0.031
THOV NP	305	I	H	4.821	0.002
THOV NP	305	I	C	2.372	-0.013
THOV NP	305	I	E	3.578	0.019
THOV NP	305	I	Q	2.145	0.013
THOV NP	305	I	G	4.248	-0.007
THOV NP	305	I	L	-0.622	-0.004
THOV NP	305	I	K	3.083	0
THOV NP	305	I	M	0	0.013
THOV NP	305	I	F	5.308	0.038
THOV NP	305	I	P	5.221	-0.003
THOV NP	305	I	S	2.808	0.003
THOV NP	305	I	T	1.342	-0.006
THOV NP	305	I	W	7.233	0.016
THOV NP	305	I	Y	8.31	0.013
THOV NP	305	I	V	1.312	0.01
THOV NP	306	Y	A	2.611	0.02
THOV NP	306	Y	R	2.252	0.004
THOV NP	306	Y	N	2.932	0.012
THOV NP	306	Y	D	3.781	-0.003
THOV NP	306	Y	H	1.73	0.004
THOV NP	306	Y	C	2.843	-0.004
THOV NP	306	Y	E	3.597	0.03
THOV NP	306	Y	Q	2.317	0.025
THOV NP	306	Y	G	4.14	-0.011
THOV NP	306	Y	I	0.451	-0.052
THOV NP	306	Y	L	0.16	0.002
THOV NP	306	Y	K	2.501	0.023
THOV NP	306	Y	M	0.33	0.017
THOV NP	306	Y	F	0.053	0
THOV NP	306	Y	P	2.683	-0.104
THOV NP	306	Y	S	3.601	-0.096
THOV NP	306	Y	T	2.367	-0.041
THOV NP	306	Y	W	0.397	-0.002
THOV NP	306	Y	V	1.313	0.001
THOV NP	307	I	A	2.771	0.17
THOV NP	307	I	R	1.942	0.012
THOV NP	307	I	N	2.061	0.285
THOV NP	307	I	D	3.122	0.249
THOV NP	307	I	H	4.263	0.38
THOV NP	307	I	C	2.192	0.096
THOV NP	307	I	E	2.667	0.02
THOV NP	307	I	Q	2.239	0.515
THOV NP	307	I	G	4.338	0.255
THOV NP	307	I	L	0.272	-0.143
THOV NP	307	I	K	2.614	0.566
THOV NP	307	I	M	0.65	-0.079
THOV NP	307	I	F	4.258	0.208
THOV NP	307	I	P	2.796	0.184
THOV NP	307	I	S	3.106	0.322
THOV NP	307	I	T	2.203	0.098
THOV NP	307	I	W	4.079	2.955
THOV NP	307	I	Y	6.129	1.557
THOV NP	307	I	V	0.986	0.101
THOV NP	308	H	A	2.541	-0.139
THOV NP	308	H	R	3.378	-0.24
THOV NP	308	H	N	2.993	-0.105
THOV NP	308	H	D	4.001	-0.075
THOV NP	308	H	H	-0.067	0.028
THOV NP	308	H	C	2.873	-0.119
THOV NP	308	H	E	3.239	-0.063
THOV NP	308	H	Q	2.328	-0.177
THOV NP	308	H	G	4.125	-0.154
THOV NP	308	H	I	1.35	-0.112
THOV NP	308	H	L	-0.54	-0.065
THOV NP	308	H	K	2.245	-0.144
THOV NP	308	H	M	-0.056	-0.031
THOV NP	308	H	F	0.334	0.035
THOV NP	308	H	P	5.791	-0.117
THOV NP	308	H	S	3.124	-0.153
THOV NP	308	H	T	3.101	-0.116
THOV NP	308	H	W	3.587	-0.185
THOV NP	308	H	Y	1.231	0.082
THOV NP	308	H	V	2.243	-0.111
THOV NP	311	F	A	4.951	-0.062
THOV NP	311	F	R	3.811	-0.078
THOV NP	311	F	N	3.466	-0.14
THOV NP	311	F	D	5.038	-0.068
THOV NP	311	F	H	2.452	-0.086
THOV NP	311	F	C	4.353	-0.144
THOV NP	311	F	E	4.294	-0.009
THOV NP	311	F	Q	3.394	-0.06
THOV NP	311	F	G	5.253	-0.047
THOV NP	311	F	I	2.397	-0.142
THOV NP	311	F	L	1.258	-0.052
THOV NP	311	F	K	4.082	-0.06
THOV NP	311	F	M	1.257	-0.056
THOV NP	311	F	P	5.998	-0.125
THOV NP	311	F	S	5.129	-0.08
THOV NP	311	F	T	4.535	-0.13
THOV NP	311	F	W	1.379	-0.05
THOV NP	311	F	Y	0.636	-0.009
THOV NP	311	F	V	3.878	-0.135
THOV NP	313	T	A	0.052	0.004
THOV NP	313	T	R	-1.123	-0.068
THOV NP	313	T	N	-0.401	0.003
THOV NP	313	T	D	0.226	0.008
THOV NP	313	T	H	-0.329	0.006
THOV NP	313	T	C	-0.119	0.011
THOV NP	313	T	E	0.386	-0.043
THOV NP	313	T	Q	-0.404	-0.06
THOV NP	313	T	G	0.767	-0.066
THOV NP	313	T	I	-1.443	-0.048
THOV NP	313	T	L	-1.654	-0.057
THOV NP	313	T	K	-0.839	-0.047
THOV NP	313	T	M	-1.753	-0.008
THOV NP	313	T	F	-1.112	0.001
THOV NP	313	T	P	3.236	-0.003
THOV NP	313	T	S	0.536	0.007
THOV NP	313	T	W	0.171	-0.069
THOV NP	313	T	Y	-0.922	0
THOV NP	313	T	V	-0.782	-0.065
THOV NP	317	D	A	2.28	-0.03
THOV NP	317	D	R	2.15	-0.089
THOV NP	317	D	N	1.197	-0.03
THOV NP	317	D	H	6.836	-0.03
THOV NP	317	D	C	2.146	-0.028
THOV NP	317	D	E	2.372	-0.007
THOV NP	317	D	Q	2.432	-0.028
THOV NP	317	D	G	2.968	-0.03
THOV NP	317	D	I	1.722	-0.031
THOV NP	317	D	L	2.238	-0.03
THOV NP	317	D	K	2.297	-0.04
THOV NP	317	D	M	1.894	-0.031
THOV NP	317	D	F	3.364	-0.03
THOV NP	317	D	P	1.22	-0.029
THOV NP	317	D	S	2.02	-0.03
THOV NP	317	D	T	2.797	-0.03
THOV NP	317	D	W	4.508	-0.031
THOV NP	317	D	Y	3.402	-0.031
THOV NP	317	D	V	2.169	-0.032
THOV NP	318	L	A	2.608	-0.023
THOV NP	318	L	R	2.049	0.154
THOV NP	318	L	N	3.145	0.005
THOV NP	318	L	D	4.253	0.049
THOV NP	318	L	H	2.948	0.041
THOV NP	318	L	C	2.986	-0.019
THOV NP	318	L	E	3.622	0.073
THOV NP	318	L	Q	2.779	-0.02
THOV NP	318	L	G	3.564	0.004
THOV NP	318	L	I	1.315	0.025
THOV NP	318	L	K	1.579	0.017
THOV NP	318	L	M	0.556	0.014
THOV NP	318	L	F	2.94	0.041
THOV NP	318	L	P	4.977	-0.015
THOV NP	318	L	S	3.849	0.011
THOV NP	318	L	T	2.986	0.001
THOV NP	318	L	W	8.823	0.136
THOV NP	318	L	Y	7.48	-0.211
THOV NP	318	L	V	3.042	0.021
THOV NP	319	G	A	-0.046	0.01
THOV NP	319	G	R	1.011	-0.19
THOV NP	319	G	N	2.352	-0.027
THOV NP	319	G	D	4.441	0.049
THOV NP	319	G	H	3.947	0.009
THOV NP	319	G	C	1.191	0.011
THOV NP	319	G	E	3.601	0.052
THOV NP	319	G	Q	3.103	0.072
THOV NP	319	G	I	3.062	-0.007
THOV NP	319	G	L	2.528	0.023
THOV NP	319	G	K	2.208	-0.106
THOV NP	319	G	M	1.953	0.021
THOV NP	319	G	F	4.364	-0.045
THOV NP	319	G	P	1.735	0.013
THOV NP	319	G	S	0.84	-0.006
THOV NP	319	G	T	1.4	-0.003
THOV NP	319	G	W	8.633	-0.015
THOV NP	319	G	Y	4.312	-0.052
THOV NP	319	G	V	2.245	-0.01
THOV NP	320	V	A	0.663	-0.003
THOV NP	320	V	R	-1.201	0.029
THOV NP	320	V	N	1.051	0.002
THOV NP	320	V	D	1.749	-0.025
THOV NP	320	V	H	-0.209	-0.005
THOV NP	320	V	C	0.879	-0.006
THOV NP	320	V	E	0.497	-0.016
THOV NP	320	V	Q	-0.604	-0.01
THOV NP	320	V	G	1.746	0.029
THOV NP	320	V	I	-0.46	-0.002
THOV NP	320	V	L	-1.558	-0.002
THOV NP	320	V	K	-0.2	0.007
THOV NP	320	V	M	-1.219	-0.066
THOV NP	320	V	F	-0.517	-0.002
THOV NP	320	V	P	0.083	0.037
THOV NP	320	V	S	0.612	-0.002
THOV NP	320	V	T	0.321	-0.002
THOV NP	320	V	W	-1.345	0.009
THOV NP	320	V	Y	-0.105	0.021
THOV NP	321	L	A	2.152	-0.12
THOV NP	321	L	R	1.125	-0.081
THOV NP	321	L	N	3.072	-0.17
THOV NP	321	L	D	3.796	-0.044
THOV NP	321	L	H	2.88	-0.103
THOV NP	321	L	C	2.52	-0.111
THOV NP	321	L	E	2.812	-0.017
THOV NP	321	L	Q	1.934	-0.051
THOV NP	321	L	G	4.022	-0.058
THOV NP	321	L	I	1.588	0.136
THOV NP	321	L	K	1.63	-0.114
THOV NP	321	L	M	-0.105	0.011
THOV NP	321	L	F	3.076	-0.033
THOV NP	321	L	P	2.532	-0.115
THOV NP	321	L	S	2.833	-0.122
THOV NP	321	L	T	3.104	-0.127
THOV NP	321	L	W	2.8	-0.063
THOV NP	321	L	Y	5.495	-0.106
THOV NP	321	L	V	3.25	-0.06
THOV NP	322	E	A	-0.276	0.252
THOV NP	322	E	R	-0.407	0.219
THOV NP	322	E	N	0.948	0.135
THOV NP	322	E	D	1.327	-0.008
THOV NP	322	E	H	2.572	0.599
THOV NP	322	E	C	0.067	0.289
THOV NP	322	E	Q	-0.06	0.021
THOV NP	322	E	G	0.501	0.255
THOV NP	322	E	I	-0.141	-0.09
THOV NP	322	E	L	1.143	-0.217
THOV NP	322	E	K	-0.099	0.983
THOV NP	322	E	M	-0.811	-0.175
THOV NP	322	E	F	1.932	0.827
THOV NP	322	E	P	3.965	0.355
THOV NP	322	E	S	-0.225	0.277
THOV NP	322	E	T	0.054	0.14
THOV NP	322	E	W	1.298	1.096
THOV NP	322	E	Y	1.372	0.591
THOV NP	322	E	V	0.305	0.048
THOV NP	323	W	A	4.149	0.29
THOV NP	323	W	R	2.378	-0.328
THOV NP	323	W	N	4.297	0.118
THOV NP	323	W	D	4.786	0.015
THOV NP	323	W	H	3.955	-0.335
THOV NP	323	W	C	4.023	0.173
THOV NP	323	W	E	4.166	-0.096
THOV NP	323	W	Q	3.612	0.043
THOV NP	323	W	G	4.944	0.106
THOV NP	323	W	I	3.145	-0.1
THOV NP	323	W	L	2.035	-0.027
THOV NP	323	W	K	3.418	0.04
THOV NP	323	W	M	1.401	0.095
THOV NP	323	W	F	1.924	-0.023
THOV NP	323	W	P	6.053	0.159
THOV NP	323	W	S	3.962	0.212
THOV NP	323	W	T	4.182	0.373
THOV NP	323	W	Y	3.291	0.143
THOV NP	323	W	V	3.944	0.042
THOV NP	324	V	A	1.723	-0.051
THOV NP	324	V	R	1.51	0.016
THOV NP	324	V	N	2.229	-0.027
THOV NP	324	V	D	3.067	-0.078
THOV NP	324	V	H	5.196	-0.089
THOV NP	324	V	C	1.547	-0.044
THOV NP	324	V	E	2.098	-0.062
THOV NP	324	V	Q	1.286	0.014
THOV NP	324	V	G	3.052	-0.032
THOV NP	324	V	I	-0.174	0.041
THOV NP	324	V	L	0.364	0.008
THOV NP	324	V	K	1.775	-0.019
THOV NP	324	V	M	-0.251	-0.006
THOV NP	324	V	F	4.027	-0.088
THOV NP	324	V	P	6.196	0.252
THOV NP	324	V	S	2.841	-0.064
THOV NP	324	V	T	1.991	-0.044
THOV NP	324	V	W	2.328	0.009
THOV NP	324	V	Y	7.137	-0.037
THOV NP	325	F	A	3.804	-0.191
THOV NP	325	F	R	2.615	-0.133
THOV NP	325	F	N	2.934	-0.125
THOV NP	325	F	D	4.569	-0.044
THOV NP	325	F	H	2.016	-0.219
THOV NP	325	F	C	3.125	-0.102
THOV NP	325	F	E	4.002	-0.061
THOV NP	325	F	Q	2.605	-0.113
THOV NP	325	F	G	3.997	-0.096
THOV NP	325	F	I	1.703	-0.064
THOV NP	325	F	L	0.682	0.03
THOV NP	325	F	K	2.698	-0.156
THOV NP	325	F	M	1.021	-0.057
THOV NP	325	F	P	7.361	-0.114
THOV NP	325	F	S	4.249	-0.137
THOV NP	325	F	T	3.491	0.037
THOV NP	325	F	W	-0.104	-0.064
THOV NP	325	F	Y	-0.259	-0.077
THOV NP	325	F	V	2.782	-0.169
THOV NP	326	G	A	2.086	-0.747
THOV NP	326	G	R	0.833	-0.674
THOV NP	326	G	N	1.569	-0.556
THOV NP	326	G	D	2.047	0.729
THOV NP	326	G	H	2.39	-0.012
THOV NP	326	G	C	2.481	-0.886
THOV NP	326	G	E	2.594	-0.84
THOV NP	326	G	Q	2.353	-0.296
THOV NP	326	G	I	3.177	-0.649
THOV NP	326	G	L	2.338	-0.801
THOV NP	326	G	K	1.424	-0.339
THOV NP	326	G	M	1.975	-0.985
THOV NP	326	G	F	1.712	0.617
THOV NP	326	G	P	3.757	-0.443
THOV NP	326	G	S	2	-0.35
THOV NP	326	G	T	2.098	0.808
THOV NP	326	G	W	1.694	-0.475
THOV NP	326	G	Y	2.031	1.879
THOV NP	326	G	V	3.546	-0.73
THOV NP	327	G	A	1.782	1.896
THOV NP	327	G	R	2.219	7.526
THOV NP	327	G	N	2.32	5.431
THOV NP	327	G	D	2.347	3.902
THOV NP	327	G	H	2.968	18.283
THOV NP	327	G	C	3.019	2.932
THOV NP	327	G	E	2.669	7.826
THOV NP	327	G	Q	2.891	5.994
THOV NP	327	G	I	3.437	7.089
THOV NP	327	G	L	2.891	9.767
THOV NP	327	G	K	2.429	5.21
THOV NP	327	G	M	2.314	5.902
THOV NP	327	G	F	2.5	7.137
THOV NP	327	G	P	4.516	3.175
THOV NP	327	G	S	2.655	2.038
THOV NP	327	G	T	3.688	4.387
THOV NP	327	G	W	1.493	11.143
THOV NP	327	G	Y	2.725	7.642
THOV NP	327	G	V	4.072	6.392
THOV NP	328	R	A	2.075	2.154
THOV NP	328	R	N	1.493	2.197
THOV NP	328	R	D	2.505	2.353
THOV NP	328	R	H	1.52	1.489
THOV NP	328	R	C	1.929	2.056
THOV NP	328	R	E	1.627	2.504
THOV NP	328	R	Q	1.491	1.542
THOV NP	328	R	G	2.031	2.337
THOV NP	328	R	I	1.745	1.33
THOV NP	328	R	L	1.776	1.469
THOV NP	328	R	K	1.274	1.14
THOV NP	328	R	M	1.732	1.579
THOV NP	328	R	F	1.254	2.23
THOV NP	328	R	P	3.346	1.843
THOV NP	328	R	S	1.43	2.19
THOV NP	328	R	T	1.434	1.949
THOV NP	328	R	W	1.688	1.635
THOV NP	328	R	Y	1.318	2.252
THOV NP	328	R	V	1.884	1.715
THOV NP	329	F	A	3.883	0.333
THOV NP	329	F	R	3.476	0.228
THOV NP	329	F	N	3.836	0.23
THOV NP	329	F	D	5.882	0.558
THOV NP	329	F	H	3.253	0.111
THOV NP	329	F	C	3.31	0.385
THOV NP	329	F	E	5.27	0.479
THOV NP	329	F	Q	3.96	0.104
THOV NP	329	F	G	5.413	0.461
THOV NP	329	F	I	1.783	0.038
THOV NP	329	F	L	1.601	-0.127
THOV NP	329	F	K	3.491	0.071
THOV NP	329	F	M	1.133	-0.034
THOV NP	329	F	P	4.729	0.377
THOV NP	329	F	S	4.956	0.406
THOV NP	329	F	T	2.571	0.262
THOV NP	329	F	W	2.301	0.86
THOV NP	329	F	Y	1.141	0.184
THOV NP	329	F	V	1.974	0.228
THOV NP	330	C	A	0.336	0.054
THOV NP	330	C	R	-1.403	-1.447
THOV NP	330	C	N	-0.072	0.045
THOV NP	330	C	D	1.397	0.16
THOV NP	330	C	H	-0.013	-0.036
THOV NP	330	C	E	0.16	0.21
THOV NP	330	C	Q	-0.164	-0.152
THOV NP	330	C	G	1.152	0.142
THOV NP	330	C	I	-0.271	-0.023
THOV NP	330	C	L	-1.502	-0.039
THOV NP	330	C	K	-0.454	-0.379
THOV NP	330	C	M	-1.141	-0.094
THOV NP	330	C	F	-0.582	-0.352
THOV NP	330	C	P	2.259	0.003
THOV NP	330	C	S	0.365	-0.056
THOV NP	330	C	T	0.569	-0.096
THOV NP	330	C	W	-0.404	-0.208
THOV NP	330	C	Y	-0.685	-0.191
THOV NP	330	C	V	-0.483	0.045
THOV NP	331	Q	A	0.297	0.006
THOV NP	331	Q	R	-0.299	-0.065
THOV NP	331	Q	N	0.298	-0.037
THOV NP	331	Q	D	2.271	0.142
THOV NP	331	Q	H	1.89	-0.021
THOV NP	331	Q	C	0.247	-0.022
THOV NP	331	Q	E	1.249	0.275
THOV NP	331	Q	G	1.25	0.106
THOV NP	331	Q	I	-0.091	0.085
THOV NP	331	Q	L	-0.62	0.026
THOV NP	331	Q	K	-0.203	-0.061
THOV NP	331	Q	M	-0.16	-0.151
THOV NP	331	Q	F	1.447	-0.258
THOV NP	331	Q	P	-0.318	0.129
THOV NP	331	Q	S	0.604	0.032
THOV NP	331	Q	T	1.225	0.068
THOV NP	331	Q	W	1.283	-0.185
THOV NP	331	Q	Y	0.554	-0.18
THOV NP	331	Q	V	0.208	-0.181
THOV NP	334	E	A	1.327	0.378
THOV NP	334	E	R	0.946	0.371
THOV NP	334	E	N	0.838	0.458
THOV NP	334	E	D	0.975	0.334
THOV NP	334	E	H	1.319	0.226
THOV NP	334	E	C	1.139	0.477
THOV NP	334	E	Q	0.628	0.44
THOV NP	334	E	G	1.989	0.537
THOV NP	334	E	I	0.978	0.574
THOV NP	334	E	L	0.547	0.135
THOV NP	334	E	K	1.036	0.391
THOV NP	334	E	M	0.895	0.122
THOV NP	334	E	F	0.749	0.484
THOV NP	334	E	P	3.691	0.268
THOV NP	334	E	S	1.283	0.201
THOV NP	334	E	T	2.084	0.402
THOV NP	334	E	W	0.776	0.558
THOV NP	334	E	Y	0.927	0.617
THOV NP	334	E	V	1.303	0.372
THOV NP	335	F	A	3.196	0.465
THOV NP	335	F	R	1.327	0.163
THOV NP	335	F	N	2.415	0.057
THOV NP	335	F	D	2.201	0.53
THOV NP	335	F	H	1.622	-0.38
THOV NP	335	F	C	2.265	0.533
THOV NP	335	F	E	1.601	0.249
THOV NP	335	F	Q	2.023	0.35
THOV NP	335	F	G	4.134	0.145
THOV NP	335	F	I	1.322	0.63
THOV NP	335	F	L	0.384	0.39
THOV NP	335	F	K	1.148	0.554
THOV NP	335	F	M	0.529	0.399
THOV NP	335	F	P	5.178	0.781
THOV NP	335	F	S	2.404	0.756
THOV NP	335	F	T	1.492	0.549
THOV NP	335	F	W	0.251	-0.165
THOV NP	335	F	Y	0.217	0.081
THOV NP	335	F	V	1.848	0.183
THOV NP	346	V	A	1.958	0.099
THOV NP	346	V	R	2.001	0.654
THOV NP	346	V	N	1.529	-0.134
THOV NP	346	V	D	1.845	-0.12
THOV NP	346	V	H	3.499	0.071
THOV NP	346	V	C	1.333	0.142
THOV NP	346	V	E	1.752	-0.119
THOV NP	346	V	Q	1.463	0.62
THOV NP	346	V	G	3.161	0.149
THOV NP	346	V	I	-0.552	0.001
THOV NP	346	V	L	-0.389	0.104
THOV NP	346	V	K	2.029	0.388
THOV NP	346	V	M	0.76	-0.098
THOV NP	346	V	F	2.035	0.974
THOV NP	346	V	P	-0.761	0.147
THOV NP	346	V	S	2.518	0.081
THOV NP	346	V	T	1.191	0.227
THOV NP	346	V	W	0.193	0.252
THOV NP	346	V	Y	1.118	1.031
THOV NP	347	I	A	3.564	-0.055
THOV NP	347	I	R	5.845	0.059
THOV NP	347	I	N	4.214	-0.041
THOV NP	347	I	D	5.513	-0.013
THOV NP	347	I	H	6.866	0.182
THOV NP	347	I	C	2.982	0.013
THOV NP	347	I	E	4.385	-0.03
THOV NP	347	I	Q	3.915	0.117
THOV NP	347	I	G	4.114	0.004
THOV NP	347	I	L	1.773	0.154
THOV NP	347	I	K	5.023	-0.059
THOV NP	347	I	M	3.018	0.039
THOV NP	347	I	F	9.347	0.327
THOV NP	347	I	P	5.749	-0.006
THOV NP	347	I	S	4.222	-0.051
THOV NP	347	I	T	3.377	0.308
THOV NP	347	I	W	19.461	0.144
THOV NP	347	I	Y	16.096	0.854
THOV NP	347	I	V	1.057	0.194
THOV NP	348	G	A	3.309	0.563
THOV NP	348	G	R	3.625	1.62
THOV NP	348	G	N	2.509	1.199
THOV NP	348	G	D	3.023	2.034
THOV NP	348	G	H	4.018	2.033
THOV NP	348	G	C	3.662	0.763
THOV NP	348	G	E	4.034	2.593
THOV NP	348	G	Q	3.631	1.983
THOV NP	348	G	I	5.765	1.994
THOV NP	348	G	L	4.236	1.239
THOV NP	348	G	K	4.38	1.871
THOV NP	348	G	M	3.798	0.72
THOV NP	348	G	F	3.559	0.725
THOV NP	348	G	P	10.981	1.512
THOV NP	348	G	S	3.809	1.237
THOV NP	348	G	T	5.238	1.608
THOV NP	348	G	W	3.76	0.356
THOV NP	348	G	Y	3.588	0.927
THOV NP	348	G	V	6.417	1.107
THOV NP	349	L	A	1.722	0.694
THOV NP	349	L	R	0.434	-0.335
THOV NP	349	L	N	1.225	0.807
THOV NP	349	L	D	1.736	0.771
THOV NP	349	L	H	1.335	0.534
THOV NP	349	L	C	1.082	0.741
THOV NP	349	L	E	1.03	0.906
THOV NP	349	L	Q	0.702	0.356
THOV NP	349	L	G	1.842	0.839
THOV NP	349	L	I	0.285	-0.058
THOV NP	349	L	K	0.441	0.292
THOV NP	349	L	M	0.444	-0.15
THOV NP	349	L	F	0.199	0.284
THOV NP	349	L	P	2.087	0.957
THOV NP	349	L	S	1.363	0.877
THOV NP	349	L	T	1.098	0.833
THOV NP	349	L	W	0.621	-0.182
THOV NP	349	L	Y	0.371	0.256
THOV NP	349	L	V	0.987	0.193
THOV NP	350	F	A	3.864	0.126
THOV NP	350	F	R	2.714	-0.235
THOV NP	350	F	N	3.301	0.007
THOV NP	350	F	D	4.482	0.055
THOV NP	350	F	H	1.944	-0.07
THOV NP	350	F	C	3.622	0.042
THOV NP	350	F	E	4.009	0.039
THOV NP	350	F	Q	2.975	-0.03
THOV NP	350	F	G	5.312	0.043
THOV NP	350	F	I	2.28	0.195
THOV NP	350	F	L	0.477	0.017
THOV NP	350	F	K	2.869	-0.124
THOV NP	350	F	M	0.741	0.036
THOV NP	350	F	P	7.682	0.149
THOV NP	350	F	S	4.889	-0.009
THOV NP	350	F	T	3.994	0.051
THOV NP	350	F	W	1.128	0.027
THOV NP	350	F	Y	1.122	-0.02
THOV NP	350	F	V	3.423	0.165
THOV NP	351	T	A	0.474	0.825
THOV NP	351	T	R	-0.185	2.292
THOV NP	351	T	N	0.385	0.616
THOV NP	351	T	D	0.487	0.841
THOV NP	351	T	H	0.272	0.573
THOV NP	351	T	C	0.301	0.834
THOV NP	351	T	E	0.526	-0.156
THOV NP	351	T	Q	-0.109	1.687
THOV NP	351	T	G	0.537	1.504
THOV NP	351	T	I	0.161	1.014
THOV NP	351	T	L	0.061	0.354
THOV NP	351	T	K	0.168	0.419
THOV NP	351	T	M	-0.218	0.27
THOV NP	351	T	F	-0.403	0.942
THOV NP	351	T	P	3.235	1.4
THOV NP	351	T	S	-0.108	0.77
THOV NP	351	T	W	-0.444	4.539
THOV NP	351	T	Y	-0.126	2.76
THOV NP	351	T	V	0.741	0.69
THOV NP	352	F	A	3.32	0.133
THOV NP	352	F	R	3.906	-0.019
THOV NP	352	F	N	2.538	-0.006
THOV NP	352	F	D	4.107	-0.253
THOV NP	352	F	H	3.069	-0.079
THOV NP	352	F	C	2.5	-0.077
THOV NP	352	F	E	4.708	-0.203
THOV NP	352	F	Q	3.328	-0.247
THOV NP	352	F	G	4.191	0.121
THOV NP	352	F	I	2.287	-0.182
THOV NP	352	F	L	1.476	-0.137
THOV NP	352	F	K	3.816	-0.064
THOV NP	352	F	M	1.093	-0.046
THOV NP	352	F	P	6.444	-0.049
THOV NP	352	F	S	3.168	0.097
THOV NP	352	F	T	2.26	0.08
THOV NP	352	F	W	0.218	-0.06
THOV NP	352	F	Y	0.755	0.024
THOV NP	352	F	V	2.939	0.064
THOV NP	353	Q	A	0.455	1.018
THOV NP	353	Q	R	-0.046	0.484
THOV NP	353	Q	N	0.5	0.256
THOV NP	353	Q	D	0.533	0.689
THOV NP	353	Q	H	0.291	0.312
THOV NP	353	Q	C	0.315	0.267
THOV NP	353	Q	E	0.741	0.127
THOV NP	353	Q	G	0.445	1.088
THOV NP	353	Q	I	0.786	-0.357
THOV NP	353	Q	L	0.73	-0.261
THOV NP	353	Q	K	0.305	0.162
THOV NP	353	Q	M	0.589	-0.588
THOV NP	353	Q	F	-0.043	-0.138
THOV NP	353	Q	P	1.659	2.12
THOV NP	353	Q	S	0.079	0.713
THOV NP	353	Q	T	0.139	0.566
THOV NP	353	Q	W	-0.164	0.029
THOV NP	353	Q	Y	0.04	-0.008
THOV NP	353	Q	V	0.723	0.069
THOV NP	354	Y	A	2.801	0.086
THOV NP	354	Y	R	1.717	0.032
THOV NP	354	Y	N	3.185	-0.034
THOV NP	354	Y	D	3.797	0.061
THOV NP	354	Y	H	2.353	-0.014
THOV NP	354	Y	C	2.296	0.118
THOV NP	354	Y	E	3.655	0.038
THOV NP	354	Y	Q	3.051	0.007
THOV NP	354	Y	G	3.952	0.357
THOV NP	354	Y	I	1.208	-0.124
THOV NP	354	Y	L	1.096	-0.029
THOV NP	354	Y	K	2.949	0.028
THOV NP	354	Y	M	0.856	0.007
THOV NP	354	Y	F	-0.47	-0.036
THOV NP	354	Y	P	3.395	-0.013
THOV NP	354	Y	S	3.292	0.001
THOV NP	354	Y	T	2.687	-0.006
THOV NP	354	Y	W	0.286	-0.127
THOV NP	354	Y	V	1.748	0.034
THOV NP	355	E	A	0.972	0.246
THOV NP	355	E	R	-0.383	-0.057
THOV NP	355	E	N	0.449	0.194
THOV NP	355	E	D	0.305	0.064
THOV NP	355	E	H	0.74	-0.269
THOV NP	355	E	C	0.984	0.047
THOV NP	355	E	Q	0.611	0.093
THOV NP	355	E	G	1.17	0.48
THOV NP	355	E	I	0.852	-0.044
THOV NP	355	E	L	0.044	-0.039
THOV NP	355	E	K	-0.066	0.122
THOV NP	355	E	M	0.411	0.104
THOV NP	355	E	F	0.324	-0.037
THOV NP	355	E	P	1.178	0.009
THOV NP	355	E	S	0.874	0.167
THOV NP	355	E	T	1.134	0.242
THOV NP	355	E	W	0.887	-0.285
THOV NP	355	E	Y	0.27	0.012
THOV NP	355	E	V	0.791	0.031
THOV NP	356	Y	A	3.4	0.562
THOV NP	356	Y	R	1.442	0.584
THOV NP	356	Y	N	3.246	0.268
THOV NP	356	Y	D	4.936	0.183
THOV NP	356	Y	H	2.614	0.302
THOV NP	356	Y	C	2.809	0.517
THOV NP	356	Y	E	3.81	-0.171
THOV NP	356	Y	Q	3.03	0.45
THOV NP	356	Y	G	4.392	0.604
THOV NP	356	Y	I	2.114	0.278
THOV NP	356	Y	L	0.736	0.498
THOV NP	356	Y	K	1.572	0.507
THOV NP	356	Y	M	1.492	0.441
THOV NP	356	Y	F	0.329	0.287
THOV NP	356	Y	P	4.962	0.506
THOV NP	356	Y	S	3.823	0.559
THOV NP	356	Y	T	3.135	0.542
THOV NP	356	Y	W	1.586	0.456
THOV NP	356	Y	V	2.036	0.529
THOV NP	434	K	A	0.189	0.294
THOV NP	434	K	R	-1.716	-0.023
THOV NP	434	K	N	-0.017	0.102
THOV NP	434	K	D	-0.023	0.085
THOV NP	434	K	H	0.243	0.084
THOV NP	434	K	C	0.36	0.052
THOV NP	434	K	E	0.209	0.084
THOV NP	434	K	Q	0.268	-0.007
THOV NP	434	K	G	1.048	0.121
THOV NP	434	K	I	-0.155	0.007
THOV NP	434	K	L	0.347	0.004
THOV NP	434	K	M	0.095	-0.006
THOV NP	434	K	F	-0.677	0.096
THOV NP	434	K	P	0.369	0.093
THOV NP	434	K	S	1.031	0.101
THOV NP	434	K	T	0.879	0.044
THOV NP	434	K	W	-0.055	0.099
THOV NP	434	K	Y	-0.81	0.062
THOV NP	434	K	V	0.255	0.053
THOV NP	443	P	A	1.571	0.05
THOV NP	443	P	R	0.968	-0.083
THOV NP	443	P	N	1.528	0.033
THOV NP	443	P	D	1.119	0.012
THOV NP	443	P	H	1.504	0.112
THOV NP	443	P	C	1.587	0.08
THOV NP	443	P	E	0.57	-0.4
THOV NP	443	P	Q	0.942	-0.003
THOV NP	443	P	G	1.549	0.023
THOV NP	443	P	I	1.52	-0.069
THOV NP	443	P	L	1.036	-0.282
THOV NP	443	P	K	1.13	0.059
THOV NP	443	P	M	1.11	-0.252
THOV NP	443	P	F	1.406	-0.172
THOV NP	443	P	S	1.705	0.209
THOV NP	443	P	T	2.39	0.229
THOV NP	443	P	W	1.93	-0.629
THOV NP	443	P	Y	1.38	0.038
THOV NP	443	P	V	2.39	0.004
THOV NP	446	A	R	-0.819	-0.075
THOV NP	446	A	N	0.362	0.006
THOV NP	446	A	D	-0.206	0.096
THOV NP	446	A	H	0.107	-0.026
THOV NP	446	A	C	0.561	0.005
THOV NP	446	A	E	-0.233	0.091
THOV NP	446	A	Q	0.111	0.021
THOV NP	446	A	G	-0.056	0.002
THOV NP	446	A	I	0.552	0.018
THOV NP	446	A	L	0.329	0.029
THOV NP	446	A	K	-0.458	-0.128
THOV NP	446	A	M	0.433	0.004
THOV NP	446	A	F	0.006	0.239
THOV NP	446	A	P	-0.833	0.005
THOV NP	446	A	S	0.398	0.052
THOV NP	446	A	T	0.479	0.043
THOV NP	446	A	W	-0.393	-0.058
THOV NP	446	A	Y	-0.077	0.001
THOV NP	446	A	V	0.614	0.013
THOV NP	447	H	A	0.478	0.147
THOV NP	447	H	R	-1.203	-0.247
THOV NP	447	H	N	-0.118	0.126
THOV NP	447	H	D	0.675	0.184
THOV NP	447	H	H	0	-0.002
THOV NP	447	H	C	0.328	0.154
THOV NP	447	H	E	0.264	0.23
THOV NP	447	H	Q	-0.181	0.125
THOV NP	447	H	G	0.351	0.138
THOV NP	447	H	I	0.531	0.155
THOV NP	447	H	L	0.137	0.129
THOV NP	447	H	K	-0.254	-0.034
THOV NP	447	H	M	0.175	0.134
THOV NP	447	H	F	-0.149	0.131
THOV NP	447	H	P	2.248	0.152
THOV NP	447	H	S	0.005	0.16
THOV NP	447	H	T	-0.076	0.139
THOV NP	447	H	W	-0.152	-0.065
THOV NP	447	H	Y	-0.405	0.12
THOV NP	447	H	V	0.41	0.159
THOV NP	448	C	A	0.122	0
THOV NP	448	C	R	-0.645	-0.024
THOV NP	448	C	N	-0.254	0
THOV NP	448	C	D	0.526	0.049
THOV NP	448	C	H	-0.005	-0.028
THOV NP	448	C	E	0.353	0.075
THOV NP	448	C	Q	0.338	0
THOV NP	448	C	G	0.63	0
THOV NP	448	C	I	0.018	0
THOV NP	448	C	L	-0.282	0
THOV NP	448	C	K	-0.365	-0.048
THOV NP	448	C	M	-0.443	0.004
THOV NP	448	C	F	0.19	0
THOV NP	448	C	P	0.847	-0.012
THOV NP	448	C	S	-0.14	0
THOV NP	448	C	T	0.372	0
THOV NP	448	C	W	0.302	0.002
THOV NP	448	C	Y	0.241	0.004
THOV NP	448	C	V	0.598	0
THOV NP	450	T	A	0.822	0.011
THOV NP	450	T	R	-2.257	-0.063
THOV NP	450	T	N	0.486	-0.039
THOV NP	450	T	D	0.595	0.049
THOV NP	450	T	H	0.191	-0.001
THOV NP	450	T	C	0.547	-0.018
THOV NP	450	T	E	0.452	0.004
THOV NP	450	T	Q	0.228	-0.076
THOV NP	450	T	G	1.208	0.041
THOV NP	450	T	I	-0.39	-0.014
THOV NP	450	T	L	-0.602	-0.042
THOV NP	450	T	K	-0.808	-0.209
THOV NP	450	T	M	-0.539	-0.104
THOV NP	450	T	F	0.246	-0.114
THOV NP	450	T	P	4.292	0.011
THOV NP	450	T	S	0.771	0.012
THOV NP	450	T	W	-0.389	0.02
THOV NP	450	T	Y	0.447	-0.08
THOV NP	450	T	V	0.049	-0.014
